# Multiomics profiling of APECED peripheral blood highlights compositional increases in alternatively activated B cell subsets

**DOI:** 10.64898/2026.07.24.740518

**Authors:** William Galbavy, Hyunjin Kim, Brian Klotz, Marine Malbec, Carley Tasker, Joseph C Devlin, Benjamin Daniel, Christina Adler, Wei Keat Lim, Asiel A. Benitez, Sokol Haxhinasto

**Affiliations:** Regeneron Pharmaceuticals, Tarrytown, New York, 10591. USA; Boehringer Ingelheim, Ridgefield, Connecticut, 06877, USA

## Abstract

APECED (Autoimmune PolyEndocrinopathy Candidiasis Ectodermal Dystrophy) is a rare syndrome of multi-organ autoimmunity driven by the presence of self-reactive T cells and autoantibodies caused by mutations in the gene Autoimmune regulator (*AIRE*). Compared to the well-defined role of AIRE in establishing and maintaining T cell central tolerance, less is known about how AIRE deficiency impacts B cell phenotypes that may contribute to a breakdown in peripheral B cell tolerance. Here we analyzed serum and peripheral blood cells from APECED patients and healthy donors using autoantibody profiling, proteomics, flow cytometry, scRNAseq based subset analysis, BCRseq, and autoantigen binding assays finding significant changes to the APECED B cell compartment. We show that while Naive and Transitional B cells are reduced, alternatively activated B cell subsets are expanded in APECED patients including IgM CD27+ and class switched Atypical B cells which exhibit BCR chain features prone to autoreactivity. Antibodies derived from either APECED or Healthy class switched atypical B cells bind autoantigens at significantly higher rates than control IgG B cells. Serum autoantibodies and proteomics highlight APECED common and patient variable changes. These results together show that APECED causes a compositional shift towards subsets that may promote broken B cell tolerance and autoimmunity.
