## Supplementary material for "Multiomics profiling of APECED peripheral blood highlights compositional increases in alternatively activated B cell subsets": IsotypeBcells_GroupDEGenes

### Sheet: Naive_APS1vsHC_logp6_minp1_sig
	p_val	avg_log2FC	pct.1	pct.2	p_val_adj
MATR3	1.56e-64	4.69253	0.156	0.008	4.08e-60
MT-ATP8	1.9e-55	1.04099	0.955	0.843	4.96e-51
RPS26	8.11e-50	-1.33938	0.902	0.956	2.12e-45
RPS4Y1	3.5e-37	-1.23055	0.071	0.18	9.14e-33
TCL1A	1.84e-31	-0.676492	0.825	0.949	4.79e-27
IGHG3	3.5e-25	1.6293	0.32	0.122	9.12e-21
AL627171.4	3.18e-23	2.21697	0.452	0.247	8.31e-19
IGLL5	3.64e-22	-1.2387	0.27	0.54	9.5e-18
AC253572.2	9.88e-22	1.48296	0.31	0.124	2.58e-17
AC103591.3	6.25e-20	1.08812	0.466	0.247	1.63e-15
SMDT1	3.24e-19	0.673238	0.783	0.582	8.45e-15
FCRL5	6.87e-19	-1.8337	0.119	0.338	1.79e-14
LINC01857	2.14e-18	1.59728	0.312	0.143	5.57e-14
CXCR4	1.24e-16	-0.60199	0.772	0.86	3.23e-12
LCN8	2.26e-15	1.20188	0.119	0.046	5.89e-11
CD96	1.01e-14	1.52122	0.164	0.055	2.63e-10
EEF1G	1.57e-14	0.982737	0.439	0.264	4.09e-10
SKAP1	1.27e-12	-1.17232	0.212	0.382	3.33e-08
AC007952.4	3.23e-12	0.84064	0.519	0.348	8.43e-08
CTSH	1.04e-11	0.659152	0.577	0.39	2.72e-07
FAM118A	1.82e-11	1.45076	0.156	0.06	4.76e-07
TRBC2	2.73e-11	-0.64319	0.571	0.681	7.14e-07
PAX5	4.38e-11	0.606214	0.688	0.538	1.14e-06
BTNL9	2.15e-10	1.97151	0.101	0.023	5.6e-06
NAPSA	1.25e-09	-0.984153	0.19	0.341	3.25e-05
GSTM1	3.01e-09	0.993699	0.114	0.061	7.84e-05
RNASE6	3.82e-09	-0.805811	0.352	0.478	9.97e-05
IGHG2	1.1e-08	1.33885	0.132	0.055	0.000287553
PABPC4	1.71e-08	0.776857	0.317	0.191	0.000445398
MARCKS	1.81e-08	0.769155	0.331	0.202	0.000471597
PPP1R14A	4.04e-08	-2.1379	0.032	0.127	0.00105335
MTSS1	4.29e-08	-0.621464	0.423	0.554	0.00112005
INPP5F	9.29e-08	1.02272	0.164	0.079	0.00242395
JUP	9.72e-08	-1.34453	0.087	0.2	0.00253713
PCDH9	1.78e-07	-0.932603	0.196	0.322	0.00465366
AMD1	2.31e-07	0.65786	0.368	0.244	0.00601661
SNHG25	4.8e-07	0.888708	0.185	0.096	0.012524
IRF5	6.32e-07	0.892713	0.222	0.126	0.0164827
MACROD2	6.42e-07	-1.43953	0.085	0.183	0.0167405
NMT1	8.14e-07	0.664067	0.299	0.187	0.0212337
LDHB	8.45e-07	0.789058	0.251	0.149	0.0220602
IGKC	1.06e-06	-0.678838	0.632	0.684	0.0277488
XRRA1	1.79e-06	0.96026	0.132	0.063	0.0466682

### Sheet: CD27MemB_APS1vsHC_logp6_minp1_s
	p_val	avg_log2FC	pct.1	pct.2	p_val_adj
MT-CO1	3.89e-120	0.88762	1	0.991	1.02e-115
MT-CO2	4.15e-93	0.790894	0.999	0.988	1.08e-88
MT-CO3	3.79e-85	0.718824	1	0.985	9.88e-81
MT-ATP6	6.94e-61	0.898882	0.999	0.952	1.81e-56
MT-ND3	8.75e-58	0.643858	0.999	0.974	2.28e-53
RPS4Y1	1.34e-36	-1.46405	0.137	0.402	3.51e-32
GAS5	5.03e-23	0.615987	0.94	0.923	1.31e-18
GALNTL6	7.12e-23	1.69887	0.157	0.062	1.86e-18
SNHG8	8.36e-19	0.62004	0.811	0.685	2.18e-14
IGHG3	1.33e-18	1.36401	0.394	0.211	3.47e-14
JCHAIN	2.35e-17	-0.836052	0.416	0.599	6.13e-13
LINC01857	3.15e-17	0.716294	0.728	0.572	8.22e-13
ATP2A3	1.06e-16	-0.739454	0.475	0.655	2.78e-12
IGHG2	2.22e-16	0.737254	0.723	0.565	5.8e-12
IFI44L	2.87e-15	-3.01975	0.015	0.118	7.5e-11
VPREB3	6.91e-14	-0.603915	0.591	0.725	1.8e-09
AL138963.4	1.04e-13	1.8322	0.429	0.286	2.72e-09
JUP	1.76e-13	-1.56104	0.087	0.219	4.58e-09
ILF3	5.28e-13	-0.686541	0.378	0.547	1.38e-08
IL10RA	6.45e-13	-0.811949	0.266	0.433	1.68e-08
IGKC	8.95e-13	-0.899032	0.597	0.686	2.34e-08
CLEC17A	5.19e-12	-0.900598	0.209	0.365	1.35e-07
SIT1	1.69e-11	-0.675355	0.35	0.508	4.42e-07
USP9Y	2.91e-11	-1.63716	0.038	0.106	7.6e-07
DCXR	4.04e-10	-0.614407	0.333	0.476	1.06e-05
AC119396.1	4.34e-10	-0.620701	0.385	0.528	1.13e-05
SUN2	5.85e-10	-0.621866	0.388	0.529	1.53e-05
YBX3	1.63e-09	1.29879	0.244	0.134	4.26e-05
AC253572.2	2.11e-09	0.923177	0.326	0.202	5.5e-05
CDK5RAP3	2.15e-09	-0.718025	0.265	0.401	5.62e-05
TACC1	3.77e-09	-0.828556	0.178	0.303	9.83e-05
DDX3Y	4.43e-09	-1.16741	0.048	0.115	0.000115573
COL9A3	5.78e-09	-0.760393	0.106	0.191	0.000150725
MYO1E	6.45e-09	-1.05844	0.088	0.191	0.00016831
SBF1	4.59e-08	-1.13734	0.078	0.168	0.00119749
MX1	5.51e-08	-0.81843	0.2	0.313	0.00143766
SLC38A10	5.82e-08	-0.896443	0.133	0.24	0.00151751
S1PR1	6.18e-08	-0.612304	0.279	0.406	0.00161391
FADS3	1.27e-07	-0.617079	0.273	0.385	0.00332228
TMBIM1	4.53e-07	-0.628056	0.202	0.31	0.0118141
MAN2B1	5.23e-07	-0.631128	0.235	0.344	0.013653
HEXD	5.74e-07	-0.621575	0.202	0.312	0.0149786
XAF1	6.57e-07	-0.692431	0.209	0.311	0.0171417
FGD3	7.47e-07	-0.60817	0.269	0.383	0.0194853
AC103591.3	1.08e-06	0.751938	0.48	0.392	0.0283037
BCL7A	1.57e-06	-0.761237	0.161	0.258	0.0409602

### Sheet: CD27atBC_APS1vsHC_logp6_minp1_s
	p_val	avg_log2FC	pct.1	pct.2	p_val_adj
MT-CO1	1.82e-40	0.892476	1	1	4.76e-36
MT-CO3	3.45e-40	0.936079	1	0.987	8.99e-36
MT-CO2	1.25e-37	0.909633	1	0.996	3.26e-33
MT-ATP6	7.83e-32	1.26084	0.993	0.965	2.04e-27
MT-ND3	1.94e-26	0.779381	0.996	0.987	5.06e-22
MT-CYB	3.78e-25	0.696281	1	0.991	9.86e-21
MT-ND1	1.16e-22	0.742192	1	0.983	3.03e-18
MT-ND4L	2.14e-22	0.706801	0.996	0.978	5.59e-18
MT-ND4	1.2e-19	0.720869	0.996	0.978	3.14e-15
HLA-DRB5	3.08e-16	-0.701692	0.989	0.996	8.03e-12
MT-ND5	2.06e-12	0.618326	0.989	0.961	5.37e-08
HBB	4.69e-10	9.43548	0.182	0.013	1.22e-05
ATP2A3	2.43e-08	-0.612404	0.725	0.857	0.000633087
RHOB	3.08e-08	1.41673	0.602	0.383	0.000804555
GALNTL6	3.82e-08	2.4721	0.115	0.026	0.000997183
SNHG8	6.6e-08	0.652644	0.862	0.683	0.00172154
JUP	7.24e-08	-2.01129	0.1	0.283	0.00189004
JCHAIN	7.73e-08	-1.05642	0.294	0.543	0.00201756
ERAP2	1.82e-07	-0.901137	0.368	0.57	0.00475058
IGHG2	4.25e-07	0.798011	0.788	0.652	0.0110774
UTRN	8.99e-07	-0.817642	0.401	0.604	0.0234666

### Sheet: AcN_APS1vsHC_logp6_minp1_sig
	p_val	avg_log2FC	pct.1	pct.2	p_val_adj
HLA-DQA2	3.34e-08	1.106	0.89	0.383	0.000872765
MT-ATP6	1.73e-09	0.935223	1	0.989	4.52e-05
MT-CO1	5.36e-13	0.772751	1	1	1.4e-08
KLF2	7.11e-08	-0.719215	0.923	0.989	0.0018542
RPS4Y1	1.24e-08	-1.40084	0.187	0.681	0.00032324

### Sheet: cSw_APS1vsHC_logp6_minp1
	p_val	avg_log2FC	pct.1	pct.2	p_val_adj
MT-CO1	6.90353e-116	0.99907	0.998	0.987	1.80141e-111
MT-CO2	1.28081e-96	0.974593	0.998	0.993	3.34214e-92
MT-CO3	5.00118e-71	0.749339	0.998	0.987	1.30501e-66
MT-ND3	5.6093e-71	0.805019	0.998	0.97	1.46369e-66
MT-CYB	2.36471e-66	0.777506	0.993	0.978	6.17048e-62
MT-ATP6	3.11343e-57	1.02304	0.989	0.948	8.1242e-53
RPS4Y1	1.79467e-44	-2.53602	0.072	0.38	4.68301e-40
MT-ND4L	7.81259e-39	0.655103	0.989	0.965	2.03862e-34
MT-ND4	5.14036e-37	0.607817	0.98	0.95	1.34133e-32
MT-ND5	5.56463e-28	0.617686	0.956	0.899	1.45203e-23
GAS5	8.81023e-21	0.626877	0.961	0.916	2.29894e-16
SNHG8	7.73029e-19	0.625516	0.831	0.691	2.01714e-14
LINC01781	2.66743e-17	0.732225	0.767	0.558	6.9604e-13
AL138963.4	8.22181e-17	2.11096	0.437	0.265	2.1454e-12
AC253572.2	1.58655e-15	1.53699	0.363	0.197	4.13993e-11
USP9Y	2.49906e-14	-2.22646	0.022	0.1	6.52104e-10
ARHGAP45	9.50908e-14	-0.624645	0.541	0.681	2.4813e-09
MT-ND6	8.61103e-13	0.611263	0.738	0.601	2.24696e-08
KLF10	1.1407e-12	1.00246	0.389	0.227	2.97653e-08
ATP2A3	4.04775e-11	-0.694636	0.411	0.573	1.05622e-06
OSBPL10	5.57745e-11	-0.718497	0.406	0.561	1.45538e-06
ST6GAL1	7.89336e-11	-0.76033	0.284	0.457	2.05969e-06
JUP	9.13057e-11	-1.29376	0.141	0.281	2.38253e-06
DDX3Y	4.40573e-10	-2.0826	0.028	0.113	1.14963e-05
CRIP1	4.68418e-10	0.60765	0.772	0.658	1.22229e-05
UTY	9.53706e-10	-2.15109	0.035	0.12	2.4886e-05
ILF3	1.28541e-09	-0.632333	0.383	0.544	3.35415e-05
MT-ATP8	1.35886e-09	0.627034	0.886	0.851	3.5458e-05
MX1	6.39747e-09	-0.843466	0.242	0.385	0.000166936
UTRN	7.14618e-09	-0.796138	0.257	0.395	0.000186472
PRR13	7.07189e-08	-0.621448	0.352	0.49	0.00184534
GOLGA4	7.1372e-08	-0.900686	0.207	0.33	0.00186238
ARPC4	1.12517e-07	-0.765546	0.237	0.36	0.00293602
GSTP1	1.35888e-07	-0.660629	0.339	0.478	0.00354586
ABLIM1	3.53836e-07	-0.732799	0.224	0.342	0.009233
DCXR	3.76551e-07	-0.677397	0.299	0.419	0.00982573
KIAA0040	3.77835e-07	-0.674645	0.308	0.438	0.00985922
ID3	6.83446e-07	-0.792179	0.237	0.357	0.0178338
LFNG	7.10674e-07	-0.663304	0.261	0.383	0.0185443
CHMP4B	7.20482e-07	-0.689407	0.231	0.357	0.0188003
PIK3CD	7.27148e-07	-0.618524	0.235	0.358	0.0189742
SMARCA2	8.38434e-07	-0.649439	0.231	0.354	0.0218781
RETREG3	9.75328e-07	-0.987399	0.075	0.165	0.0254502
IRF7	1.00307e-06	-0.760093	0.259	0.378	0.0261741
SNX29	1.18212e-06	-0.850784	0.183	0.292	0.0308462
TSPAN13	1.33311e-06	-0.788865	0.176	0.289	0.0347862

### Sheet: cSw_atBC_APS1vsHC_logp6_minp1
	p_val	avg_log2FC	pct.1	pct.2	p_val_adj
MT-ND3	3.5735e-16	0.96362	0.992	0.916	9.3247e-12
MT-CYB	2.15363e-15	0.965289	1	0.968	5.61968e-11
MT-CO1	7.32647e-15	0.789105	1	1	1.91177e-10
MT-ATP6	2.90284e-14	1.17488	0.977	0.958	7.57466e-10
MT-CO3	1.49683e-12	0.756506	0.992	0.968	3.90584e-08
MT-CO2	3.97184e-11	0.701256	0.992	0.979	1.03641e-06
MT-ND1	3.46041e-10	0.784291	0.962	0.968	9.02959e-06
MT-ND2	1.01049e-06	0.825953	0.985	0.905	0.0263677
MT-ND4L	1.61e-06	0.624321	0.969	0.979	0.0420113
