## Supplementary material for "Multiomics profiling of APECED peripheral blood highlights compositional increases in alternatively activated B cell subsets": FlowCytometry_Panels

### Sheet: Immunophenotyping_panel1
Laser	Channel	Optical Filter	Peak Channel	Fluochrome	Antibody	Dilution	Vendor	Clone	Cat. #	Mix
355nm UV laser (65nW)	355 G	379/28	UV2	BUV395	CD45RA	100	BD Biosciences	HI100	740298	Surface
	355 F	450/50	UV6	Fixable L/D Blue	Viability	500	Invitrogen		L34962A	Viability
	355 E	515/30	UV7	BUV496	CD138	25	BD Biosciences	MI15	749874	Surface
	356 D	586/15	UV9	BUV563	PDL-1	100	BD Biosciences	MIH1	741423	Surface
	356 C	670/30	UV10	BUV615	CD20	25	BD Biosciences	L27	751083	Surface
			UV11	BUV661	CD39	50	BD Biosciences	TU66	749967	Surface
	355 B	740/35	UV14	BUV737	CX3CR1	200	BD Biosciences	2A9-1	749355	Chemokine
	355 A	820/60	UV16	BUV805	CD8	100	BD Biosciences	RPA-T8	749366	Surface
405nm Violet laser (200mW)	405 H	450/50	V1	BV421	CCR7	50	BD Biosciences	3D12	740052	Chemokine
			V2	Super Bright 436	CD123	50	eBioscience	6H6	62-1239-42	Surface
			V3	Pacific Blue	CD57	100	BioLegend	HNK-1	359608	Surface
	405 G	525/50	V4/5	BV480	IgD	50	BD Biosciences	IA6-2	566138	Surface
			V7	BV510	CD3	40	BioLegend	UCHT-1	300448	Surface
	405 F	586/15	V8	Pacific Orange
			V8	BV570	CD16	100	BioLegend	3G8	302036	Surface
	405 E	610/20	V10	BV605	CD28	25	BD Biosciences	CD28.2	562976	Surface
	405 D	670/30	V11	BV650	CXCR3	25	BD Biosciences	1C6/CXCR3	740603	Chemokine
	405 C	710/50	V13	BV711	Ki67	200	BD Biosciences	B56	563755	Intracellular
	405 B	740/35	V14	BV750	CXCR5	50	BD Biosciences	RF8B2	747111	Chemokine
	405 A	780/60	V15	BV785	PD-1	50	BioLegend	EH12.2H7	329930	Surface
488 nm Blue laser (200mW)	488 F	488/10		SSC
	488 E	530/30	B1	BB515	CD115	25	BD Biosciences	9-4D2-1E4	565346	Surface
			B2	FITC	CD25	50	ThermoFisher	CD25-3G10	MHCD2501	Surface
			B3	Spark Blue 550	CD14	400	BioLegend	63D3	367148	Surface
	488 D	610/20	B6	BB630	CD11c	200	BD Biosciences	B-ly6	624294	Surface
	488 C	670/30	B8	PerCP	CD45	50	BioLegend	2D1	368506	Surface
	488 B	710/50	B9	PerCPCy5.5	CD33	200	BioLegend	P67.6	366616	Surface
			B10	PerCP-eFluor710	TCRgd	50	Invitrogen	B1.1	46-9959-42	TCRgd
	488 A	780/60	B14	BB790	CCR4	100	BD Biosciences	1G1	624296	Chemokine	Custom
561nm Yellow Green laser (200mW)	561 E	586/15	YG1	PE	Foxp3	100	ThermoFisher	236A/E7	12-4777-42	Intracellular
			YG1	CF568	CD4	200	Biotium	C4/206	BNC680206-500	Surface
	561 D	610/20	YG3	PE/Dazzle594	ICOS	400	BioLegend	C398.4A	313532	Surface
	561 C	670/30	YG5	PE-CY5	CD127	50	BioLegend	A019D5	351324	Surface
	561 B	710/50	YG7	PE-AlexaFluor700
	561 A	780/60	YG9	PE-CY7	Tim3	100	BioLegend	F38-2E2	345014	Surface
			YG10	PE Fire 810
640nm Red Laser (200mW)	640 C	670/30	R1	APC	HLA-DR	100	BioLegend	L243	307610	Surface
			R2	AF647	CCR2	25	BD Biosciences	48607	558406	Chemokine
	640 B	710/50	R3	Spark NIR 685	CD19	100	BioLegend	HIB19	302270	Surface
			R4	APC-R700	CD56	100	BD Biosciences	NCAM16.2	565139	Surface
			R4	R718	CTLA4	100	BD Biosciences	ML5	751874	Intracellular
	640 A	780/60	R7	APC/Fire750	CD66b	50	BioLegend	DX2	305638	Surface
			R8	APC/Fire810	CD38	100	BioLegend	HIT2	303550	Surface
Reagent	Vendor	Catalog
Human TruStain FcX	BioLegend	422302
True-Stain Monocyte Block	BioLegend	426102
Brilliant Stain Buffer Plus	BD Biosciences	566385

### Sheet: Protocol Panel 1
PBMC Isolation
Work in sterile biosafety cabinet
1. If plasma is needed prior to PBMC isolation, plase refer to HIMC Plasma Isolation SOP.
2. Pipette 15 mL of Ficoll into the central hole of the SepMate tube (in blood room cabinet under left centrifuge)
Need 4 tubes per patient
3. Leukopack- Cut bag with sterile instrument, add heparinized whole blood and an equal volume of PBS (orange cap container)
FOR PATIENTS- use pipetteman and add all blood tube contents (~7 tubes) into container
Add equal volume or 60 mL of sterile PBS
4. Add the blood carefully and slowly to the wall of the Sepmate tube. ~33 mL per tube
If needed, add PBS until 50 mL per tube
5. Centrifuge at 1,200 g (rcf) for 10 m with brake on 3
6. Check if leukocytes are on wall of tube. If so, disrupt them gently with 1 mL pipetter tip
Pour plasma and PBMC layers (top two layers above Ficoll density gradient medium) into 50 mL conicals
7. Add PBS to the tube to 50 mL
8. Centrifuge the PBMCs and 500 g (rcf) for 7 m
9. Aspirate the supernatant, leaving small volume and pelleted cells, resuspend in 3 mLs of ACK lysis buffer for 2 minutes
Combine two 3 mL samples together, leaving 2 tubes of 6 mL ACK. Add PBS to 50 mL to quench ACK.
10. Centrifuge PBMCs at 500 g for 7 m
11. Aspirate supernatant leaving small volume and pelleted cells. Resuspend in 3 mLs PBS, combine tubes in 6 mLs PBS and count
12. Take 500K cells for sequencing/CITEseq protocol and ~ 5 million for flow
Notes	Human PBMC should be handled in a BSL2 hood - Transfer supernatants using a multi-channel pipette into a waste container instead of flicking into sink
	Spin Cells down and wash 2X in FACS Buffer
1	Spin plate at 2000rpm for 3 minutes
2	Resuspend in 100ul FACS buffer (3% FBS + 2mM EDTA in PBS)
3	Spin plate at 2000rpm for 3 minutes
4	Repeat wash step with FACS buffer
	Viability/FcMonocyteBLOCK/TCRgd stain
5	Resuspend in 100 ul Viability, Fc block, and TCRgd mix
6	Incubate at RT in the dark for 20 minutes
7	Add 100ul FACS buffer and spin plate at 2000rpm for 3 minutes
	Chemokine stain @ 37 degrees for 20 m
8	Resuspend in 100 ul chemokine receptor mix for tests > 1 million ( 50ul for FMOs, StemCell, or lower than than 1 million cells)
9	Incubate at 37C for 20 minutes
10	Add 100ul FACS buffer and spin plate at 2000rpm for 3 minutes
	Membrane stain @ RT for 30 m
11	Resuspend in 150ul surface mix for >1 million cells (50 ul for FMOs and lower than 1 million cells)
12	Incubate at RT in the dark for 30 minutes
	Wash PBMCs and Comp plate 2X with 100uL FACS Buffer
13	Wash sample and compensation plates 2x with 100ul FACS buffer
14	Resuspend both plates in 100ul fix/perm buffer (do not fix Ki67 and Fopx3 comp well; resuspend in FACS buffer)
15	Incubate at RT in the dark for 45 minutes
16	Spin plate at 2000rpm for 3 minutes
17	Wash with perm/wash buffer
18	Spin and resuspend samples in 50ul intracellular mix; resuspend comp controls in perm wash
19	Incubate 45 minutes at 4C
20	Wash both plates 2x with perm/wash buffer
21	Resuspend both plates in stablizing fixative for 15 minutes. Stabilizing fixative may effect spectra, so it is best to wash it out
22	Wash with FACS buffer and resuspend in 100uL FACS buffer
23	Leave at 4C overnight
24	Filter sample
25	Resuspend in 150ul and transfer to bullet tube. Collect the whole sample

### Sheet: Bcell_panel2
Laser	Channel	Optical Filter	Peak Channel	Fluochrome	Antibody	Dilution	Vendor	Clone	Cat. #	Mix
355nm UV laser (65nW)	355 G	379/28	UV2	BUV395	CD23	100	BD Biosciences	EBVCS-5	743432	Surface
	355 F	450/50	UV6	Fixable L/D Blue	Viability	500	Invitrogen		L34962A	Viability
	355 E	515/30	UV7	BUV496
	356 D	586/15	UV9	BUV563	CD1c	50	BD Biosciences	F10/21 A3	748724	Surface
	356 C	670/30	UV10	BUV615
			UV11	BUV661
	355 B	740/35	UV14	BUV737	CD21	200	BD Biosciences	B-ly4	612788	Surface
	355 A	820/60	UV16	BUV805
405nm Violet laser (200mW)	405 H	450/50	V1	BV421
			V2	Super Bright 436
			V3	Pacific Blue
	405 G	525/50	V4/5	BV480	IgD	50	BD Biosciences	IA6-2	566138	Surface
			V7	BV510
	405 F	586/15	V8	Pacific Orange	CD20	25	Invitrogen	HI47	MHCD2030	Surface
			V8	BV570
	405 E	610/20	V10	BV605
	405 D	670/30	V11	BV650
	405 C	710/50	V13	BV711
	405 B	740/35	V14	BV750	CXCR5	50	BD Biosciences	RF8B2	596501	Surface
	405 A	780/60	V15	BV785
488 nm Blue laser (200mW)	488 F	488/10		SSC
	488 E	530/30	B1	BB515
			B2	FITC	CD38	50	BioLegend	HIT2	980304	Surface
			B3	Spark Blue 550
	488 D	610/20	B6	BB630
	488 C	670/30	B8	PerCP	CD45	50	BioLegend	2D1	368506	Surface
	488 B	710/50	B9	PerCPCy5.5
			B10	PerCP-eFluor710
	488 A	780/60	B14	BB790
561nm Yellow Green laser (200mW)	561 E	586/15	YG1	PE	CD11C	100	BD Pharmingen	B-ly6	555392	Surface
			YG1	CF568
	561 D	610/20	YG3	PE/Dazzle594
	561 C	670/30	YG5	PE-CY5
	561 B	710/50	YG7	PE-AlexaFluor700
	561 A	780/60	YG9	PE-CY7	CD10	100	BioLegend	HI10a	982210	Surface
			YG10	PE Fire 810
640nm Red Laser (200mW)	640 C	670/30	R1	APC	CD27	50	BioLegend	O323	302810	Surface
			R2	AF647
	640 B	710/50	R3	Spark NIR 685
			R4	APC-R700
			R4	R718	CD24	50	BD Biosciences	ML5	751874	Surface
	640 A	780/60	R7	APC/Fire750
			R8	APC/Fire810
Reagent	Vendor	Catalog
Human TruStain FcX	BioLegend	422302
True-Stain Monocyte Block	BioLegend	426102
Brilliant Stain Buffer Plus	BD Biosciences	566385
